# A metabolic map of the DNA damage response identifies PRDX1 in nuclear ROS scavenging and aspartate synthesis

**DOI:** 10.1101/2022.08.01.500855

**Authors:** Amandine Moretton, Savvas Kourtis, Chiara Calabrò, Antoni Gañez Zapater, Frédéric Fontaine, André C. Müller, Joanna I. Loizou, Sara Sdelci

**Author notes:** Equal contribution (Amandine Moretton, Savvas Kourtis).

## Abstract

While cellular metabolism impacts the DNA damage response, a systematic understanding of the metabolic requirements that are crucial for DNA damage repair has yet to be reported. Here, we investigate the metabolic enzymes and processes that are essential when cells are exposed to DNA damage. By integrating functional genomics with chromatin proteomics and metabolomics, we provide a detailed description of the interplay between cellular metabolism and the DNA damage response. Subsequent analysis identified Peroxiredoxin 1, PRDX1, as fundamental for DNA damage repair. During the DNA damage response, PRDX1 translocates to the nucleus where it is required to reduce DNA damage-induced nuclear reactive oxygen species. Moreover, PRDX1 regulates aspartate availability, which is required for the DNA damage-induced upregulation of *de novo* nucleotide synthesis. Loss of PRDX1 leads to an impairment in the clearance of DNA damage, accumulation of replicative stress and cell proliferation defects, thus revealing a crucial role for PRDX1 as a DNA damage surveillance factor.
