## Supplementary material for "A metabolic map of the DNA damage response identifies PRDX1 in nuclear ROS scavenging and aspartate synthesis": Source Data_3

	WT_DMSO_1	WT_DMSO_2	WT_DMSO_3	WT_etoposide_0_1	WT_etoposide_0_2	WT_etoposide_0_3	WT_etoposide_8h_1	WT_etoposide_8h_2	WT_etoposide_8h_3	WT_etoposide_24h_1	WT_etoposide_24h_2	WT_etoposide_24h_3	sgPRDX1_DMSO_1	sgPRDX1_DMSO_2	sgPRDX1_DMSO_3	sgPRDX1_etoposide_0_1	sgPRDX1_etoposide_0_2	sgPRDX1_etoposide_0_3	sgPRDX1_etoposide_8h_1	sgPRDX1_etoposide_8h_2	sgPRDX1_etoposide_8h_3	sgPRDX1_etoposide_24h_1	sgPRDX1_etoposide_24h_2	sgPRDX1_etoposide_24h_3
acetylcarnitine	NA	6.528788086	NA	7.035531296	NA	NA	6.773425473	7.522003439	7.161118021	7.900711154	7.228345944	6.773267659	6.49898734	6.926843887	7.02183513	6.920948748	7.150347114	5.291733862	NA	6.885784401	6.315023724	5.935604875	6.972152635	6.440720087
aconitic_acid	-19.44763901	-19.44344489	-19.44427268	-19.44595112	-19.44456239	-19.44335138	-19.44319381	-19.44360837	-19.44342011	-19.44201458	-19.44502183	-19.44367662	-19.44282046	-19.44550688	-19.4428234	-19.44277129	-19.44289088	-19.44338673	-19.44758055	-19.44259708	-19.4425788	-19.44356959	-19.44129347	-19.44183334
adenine	-0.066412547	-0.359160947	-0.658366016	-0.363286104	-0.557911004	-1.086704132	0.048874947	-0.29045404	0.328460231	0.19558047	0.663517149	0.563021995	0.761424368	0.46207619	0.882283778	-1.394873981	-0.593961169	0.858556673	1.046610133	0.516966175	0.337260082	0.227218025	-0.334494992	0.409701914
adenosine_cyclic_monophosphate	-1.917890056	-2.297760404	NA	NA	NA	-2.714735355	-1.632302869	NA	-1.191796581	-2.173653327	-1.427085409	-1.624605011	-3.291686957	-1.669168359	-2.456518129	-3.434402334	-2.008998666	-2.495080284	-1.417670912	-1.968460646	-1.812487032	-1.683514639	-1.293853001	-1.848095832
adenosine_monophosphate	2.967938969	2.617122985	2.75571193	5.340498174	5.375511423	5.1007935	3.705703434	3.693715732	3.835236379	3.278473476	3.479805199	3.287619032	5.19775963	5.219285008	4.540163034	6.130593917	6.297632692	6.487913293	5.26519369	5.232781118	5.078916958	4.834390917	5.045007146	4.996848659
adenosine_triphosphate	12.72884233	12.5942922	12.88675764	12.71899488	12.85988459	12.67131389	12.70598927	12.83076339	12.81837492	12.79676716	13.04193689	12.95121215	12.56360493	13.03749469	12.71128738	12.28696093	12.33390936	12.35822386	12.92072764	12.6894986	12.55077509	12.83297581	12.89769248	12.92574661
adipic_acid	1.165878343	1.055876553	0.98671748	1.136284912	1.249443922	0.814517714	0.689625226	0.85120711	0.34163562	0.575284895	0.625382021	0.83967601	0.219274952	1.167332926	0.703946537	0.524955668	0.672825371	0.834840604	1.236832549	0.727533161	0.435440476	0.479984096	0.478736493	0.461232215
allantoin	7.15182243	7.24806214	6.272119701	6.941596248	7.419759212	6.637006998	6.647827912	6.583234189	6.766069156	7.125809097	6.679307905	6.48990855	6.917888241	7.766948277	6.391920705	7.393204997	6.628229968	6.46250548	7.28815347	6.440760544	7.102178382	6.608346733	5.603992441	5.857160888
alpha_ketoglutaric_acid	3.897284416	3.523836443	3.83007242	4.398952736	4.524721925	4.435935091	4.152670359	4.362533163	4.129182061	4.161240644	4.437330057	4.0436234	4.353611195	4.570600651	4.381573463	4.179489409	4.460643148	4.487279559	4.442151462	4.059224223	3.930664355	4.170481011	4.371482903	4.272198388
aminoadipic_acid	6.566451308	6.30874763	6.523235638	6.442068634	6.652428271	6.574445205	6.396936751	6.345825316	6.34858641	6.336561374	6.648740359	6.448842351	6.238329134	6.571736542	6.359900869	6.180103017	6.175876673	6.292822278	6.507581336	6.256698572	6.15473922	6.404160351	6.40985834	6.538984928
arabitol	3.130300677	3.515308172	2.40175498	3.019524242	2.28643813	3.14098259	3.208420803	3.015354391	2.980236085	2.479788896	1.112647848	3.238892992	1.72623494	2.219285007	2.010607875	1.296539458	2.336776167	2.881889177	2.7373347	2.185344683	2.534026695	3.244381818	2.701128911	2.264966819
arginine	10.78788322	10.71599843	10.70413745	10.15008417	10.04383869	10.2646736	10.41797974	10.56318969	10.50056656	9.894826395	10.13524537	10.38814884	10.16724505	10.20870004	10.02938515	10.56841267	10.31426724	9.843671574	10.23185144	10.29371643	10.34533356	9.650624543	9.336211825	8.356634762
argininosuccinic_acid	4.529372936	4.159848482	3.958221934	4.174267045	4.320279285	4.065431557	4.168820099	4.106218693	4.062113092	3.988458204	4.533989092	4.487013702	4.110045881	3.927198925	3.883331867	3.705149004	3.816490181	4.01095175	4.251607907	4.00881927	3.944069284	4.177448162	4.253898407	4.412158957
asparagine	8.035990108	7.695885659	8.111647627	7.736832447	7.952763273	7.73825461	7.894230097	8.051091258	7.763317962	7.249812779	7.801822347	7.573248738	8.115102651	8.133886446	7.793640925	7.701734339	7.801305179	7.687038142	8.252526362	8.094772621	8.334280495	8.283826918	8.164496632	8.428989361
aspartic_acid	12.48780933	12.17345967	12.46241645	12.28749873	12.44581053	12.19686091	12.30586034	12.38858615	12.39292182	12.23886873	12.47776174	12.3768879	11.74682055	12.1291154	11.88611625	11.74167988	11.80272722	11.9202397	12.2296418	12.04935341	11.98859923	11.91788011	12.03408551	12.0544636
butyrylcarnitine	6.450711344	7.139991671	8.135220004	7.747669644	7.24636672	5.844033207	7.384601454	NA	6.971257174	7.814479026	7.515754884	7.314429978	7.166309438	6.88688147	7.24748719	7.290111504	7.460049533	7.850632963	7.727648046	7.507677972	6.87576327	7.796669688	7.918238005	7.703737778
carnitine	8.292781335	7.444736179	8.254141171	8.318739831	7.756826718	7.515612657	7.762455475	7.206605744	7.412415235	8.161612936	7.393093566	7.652983757	7.519446854	8.265435214	7.899027294	8.409562309	7.710675353	7.038682043	6.957529486	8.345011962	7.462473433	8.318625277	8.302129621	7.195941832
citramalic_acid	2.169572829	1.63034668	1.99161628	2.040827754	1.853022101	1.96538438	1.684641818	1.698050322	1.653033048	1.226277266	1.834835388	1.75493381	1.57126028	2.147967602	1.675187544	1.708555605	1.682163235	1.897237141	2.270385112	1.94610387	1.707149214	1.911033913	1.830842734	1.778089318
citric_acid_isocitric_acid	2.775293891	2.622427017	2.238256248	2.359933491	2.157583065	2.384253741	2.241035167	2.137407501	2.133923094	2.124027207	2.184349315	1.896631895	2.177547825	1.508369844	1.630944706	2.445521199	2.303884286	1.938621062	2.228321052	1.72753316	1.985174487	1.733325106	1.136134828	1.293678117
citrulline	4.40638839	3.867704952	4.470917005	0.801100719	NA	0.235223964	2.697068209	NA	2.90678964	NA	2.834835389	1.933390445	3.631937643	2.70006547	2.033447851	3.798684673	3.658704262	2.919957217	NA	3.893494711	3.909466574	0.272542016	1.958286751	0.828014545
creatine	12.14212667	11.7591548	12.0872368	12.2276316	12.50644903	11.94583291	12.17639784	12.19969646	12.47048822	12.29125752	12.60163287	12.45305142	11.98436108	12.343797	12.10700412	12.0340131	12.1943334	12.27169591	12.56954378	12.5531177	12.3326167	12.50536161	12.74675065	12.83063584
creatine_phosphate	10.9923372	11.52756833	11.06281501	12.19284416	11.73794271	11.72888519	11.36590455	11.61592957	10.91223309	11.05323545	11.41472644	11.6080935	10.93492843	11.47733973	11.30332722	11.16316529	10.48719976	11.04066085	11.32189098	10.957865	11.07433481	11.40048982	11.08354582	11.45466103
creatinine	6.50271102	6.632484128	5.53900755	6.534455064	6.034206221	5.814872665	6.920432469	6.858809199	5.376859615	6.86830995	6.560125971	6.301086786	6.746134497	6.876439723	6.236148643	6.942084845	6.497143588	6.766100515	6.815416143	6.965111985	6.625265033	6.717023293	6.317171783	6.735722761
cystathionine	9.803747897	9.373289167	9.720436121	8.509149975	9.276488224	9.158079418	8.560457587	8.627083801	9.479092569	8.477049396	9.054190819	8.882124981	9.849925274	10.19422518	10.26923655	9.777401468	9.085326484	9.868735077	9.733932976	9.738794932	9.457954302	9.507569261	9.786261274	9.888048688
cystine	8.805362844	8.418678025	7.251335611	7.721888715	5.697761392	7.133460775	6.620036309	5.608399238	6.868472708	5.902271427	5.836575043	5.434288682	6.953152532	6.120598168	5.929978389	6.757205263	6.092101579	5.900572853	5.671362669	5.137552584	6.001694845	NA	5.350403868	5.00392471
cytidine	1.839318801	2.411897847	2.067815906	1.801100721	1.99946567	NA	1.554110255	2.267541414	NA	NA	NA	NA	NA	2.103421163	1.999050844	1.859197023	2.477501192	1.362900713	2.19376383	1.867463421	1.991643983	NA	NA	NA
cytidine_triphosphate	7.723140751	7.666740917	7.979569134	7.907291177	NA	7.857706503	7.802181571	7.91621151	7.928100146	7.818655614	8.091385631	8.050960042	7.692660279	8.099094768	7.88084141	7.502153802	7.532259312	7.525050854	8.006262058	7.826410045	7.57781629	7.958103642	7.955984699	7.997939544
deoxy_methylthio_adenosine	0.404038076	-0.041420649	0.473545662	0.378645747	0.552512989	0.395688636	0.223961654	0.552445	0.45509367	0.256334501	0.37261595	0.235217333	0.50532601	0.732930101	0.374882261	0.349868961	0.64444357	0.692546721	0.956724629	0.934577617	0.687358849	0.427516676	0.644746444	0.661765202
deoxyadenosine_triphosphate	6.573614568	6.460462813	6.831951486	5.869506965	6.556067888	NA	6.492531501	6.870697844	6.889791974	6.866636378	NA	6.954501373	5.651413879	6.997182489	6.810268405	NA	6.139689746	5.644471071	NA	6.180676748	NA	NA	NA	NA
deoxycytidine_monophosphate	2.310092091	1.933194033	1.858507499	2.820392061	2.724124369	2.655555763	2.41960922	2.639156633	2.645084294	2.140237434	2.666650041	2.609192177	2.397612192	2.723149083	2.613365959	2.667135678	2.859309464	2.912423545	2.385862329	2.57503523	2.626304814	2.386874692	2.458062922	2.773000441
deoxythymidine_triphosphate	6.156367823	5.807566141	6.17694531	5.548983838	NA	NA	6.585863664	6.417014658	6.913009056	6.440852023	6.959814943	6.997446812	5.906021189	6.341259861	6.53650348	NA	5.251920864	5.602951801	6.551315837	6.853122019	6.803717171	6.512029823	6.990521277	7.014878346
deoxyuridine	0.066342663	0.907354028	0.669688184	0.801100719	0.21147607	0.111235246	1.056610596	0.054194132	0.019707525	-0.0767918	0.227418034	0.046772244	0.829328433	0.397945852	0.010607876	0.753224655	1.02809065	0.076461703	0.335236249	-0.088754885	0.794843276	0.16448227	-0.605797013	-0.564302874
dihydroxyacetone_phosphate	9.437772289	9.478352728	9.874549415	10.53631825	10.46497692	10.40994408	9.984309347	10.0630429	10.10625091	9.922036702	9.94059225	10.13440468	9.969379531	10.20471515	10.07745567	10.32920195	10.20146975	10.57223269	10.77532964	10.57463885	10.40470391	10.36842838	10.42239486	10.62104824
dihydroxyisovalerate	-0.713531531	-1.560794809	-1.354973875	-0.935864885	-1.110452029	-1.174166973	-2.097966441	-1.623877775	-1.739284377	-1.820016376	-2.374618002	-1.572137591	-2.221297635	-1.669168359	-1.222052879	-0.746346353	-0.921535827	-0.556480827	-0.289915347	-0.65812053	-0.979597021	-0.803808871	-1.334494985	-1.242374776
flavin_adenine_dinucleotide	4.766782393	4.751483118	5.006818688	4.978405255	5.176798622	5.024278069	4.703241496	4.924558852	4.785483344	4.870740777	5.044439294	4.842094612	4.627176269	5.161912653	4.685438711	4.61484117	4.604483871	4.529135956	5.084240004	4.630261846	4.430091651	4.893007502	4.751148172	4.832301901
folic_acid	2.320099265	1.63034668	1.286891023	1.553519967	NA	1.418290065	1.944344363	1.657078541	0.986540661	1.733237254	1.894842697	1.521374298	1.31119744	NA	NA	1.93870447	2.060674858	NA	1.211145906	1.14257066	0.915433417	NA	1.098464411	NA
fructose_1_6_biphosphate	7.962358966	7.952472211	8.270672001	8.897755068	8.756466257	8.611898409	8.282288458	8.261147424	8.341533153	8.309210622	8.625784505	8.569011611	8.673953039	8.903486779	8.636277862	9.224181068	9.454781116	9.638507931	8.925720492	9.001645237	8.906661099	8.860754354	9.038898424	9.047709907
gamma_glu_cys	7.788643546	7.333315579	7.721012356	7.558759975	7.802137969	7.424583437	7.497513065	7.666509767	7.644502981	7.457725842	7.625985704	7.544670487	7.135311528	7.580565931	7.306889533	6.954452079	7.113074354	7.200051324	7.62358265	7.294761591	7.321377625	7.32737707	7.185478161	7.390931863
glutamic_acid	14.89545443	14.55459706	14.89657358	14.7415908	14.91517205	14.67870234	14.73629473	14.77775709	14.85980871	14.64899563	14.97656468	14.85830563	14.77150006	15.04002897	14.87345798	14.60206583	14.60999077	14.81929742	15.02857003	14.83754967	14.81399737	14.74972	14.89651237	14.86113316
glutamine	15.07049174	14.70669234	14.78855504	14.44860672	14.66532113	14.42508939	14.44468401	14.38668792	14.45059957	14.23228954	14.56110205	14.37485025	14.59675604	14.63851107	14.65350811	14.48474484	14.50090517	14.51999956	14.72879099	14.49884558	14.55648507	14.46647455	14.31498654	14.41095015
gluthathione_oxidized	8.246361097	8.232320748	8.723084896	8.531061284	8.33876542	8.220362711	8.722554459	8.599496507	8.83243181	8.539733172	9.101983589	9.199646616	9.557307551	9.254901847	9.126481646	8.704047235	8.718673659	9.369406823	9.422728243	9.505833417	9.127275806	9.802395155	9.807119524	9.865981646
glyceric_acid	2.230973374	2.183366288	1.735412368	2.25446634	1.859174328	1.837060283	1.813496884	1.302121646	1.588181903	1.470202848	1.957578453	1.539370727	1.730680845	1.869251574	1.655691368	1.753224655	1.754766984	1.718699009	2.012316958	1.606851678	1.7032128	0.822376293	1.284414836	0.994664414
glycine	13.26447567	12.87070062	13.02986569	12.95768705	12.89894799	12.81448443	12.75355024	12.91074611	12.88217979	12.6212927	13.05871829	12.89443737	12.78820818	13.05076283	12.84369982	12.72840855	12.64274445	12.80028809	13.13353224	12.70476891	12.68997769	12.96993507	12.86019151	12.86761906
guanosine	NA	-1.075367981	NA	0.649097625	0.027051499	0.268776523	-1.280830498	NA	NA	-0.699722149	NA	NA	0.681005686	0.260442328	-0.736626053	1.314535888	1.776726237	1.748622646	0.860864613	0.52723451	0.630456458	0.386874691	0.264142443	0.167501012
guanosine_triphosphate	8.84362509	8.788302087	9.075082086	8.83337962	8.832111355	8.694462696	8.931945194	9.00722651	9.049183	8.973586921	9.098797872	9.190274114	8.696926717	9.296375476	8.91493823	8.410564892	8.463819072	8.576270343	9.022852277	8.984571724	8.87816576	9.051973694	9.220367895	9.11096111
hexose	15.51407273	15.46832667	15.18035179	15.26297168	15.01640098	15.19077612	15.09696122	14.26119987	15.01486438	15.04589703	15.34128993	15.05388765	15.0883039	15.22136908	14.92812973	15.2769614	15.23190366	14.8990451	15.15296393	14.78053143	14.94042684	14.93660665	14.50062702	14.57041421
hexose_1_phosphate	4.69361598	4.270406857	4.760742503	4.647555465	4.822648453	4.625114649	4.933882425	5.045715979	5.050123867	4.947592355	5.310881722	5.165471923	4.957663555	5.372099679	5.189881743	4.656004168	4.78324936	5.147974188	5.543832408	5.399958501	5.53014326	5.336631937	5.464740359	5.502170773
hexose_6_phosphate	8.027299339	7.753826199	8.076199491	8.072851041	8.024829736	7.948580152	8.207443918	8.304670212	8.26499012	7.948815191	8.294773306	8.221988132	8.161171996	8.590630959	8.315359677	8.045770753	8.127244849	8.193801372	8.754386161	8.543766233	8.497131417	8.470240043	8.496088114	8.594667392
histidine	10.07357022	10.00020667	9.771352327	9.840757961	9.630256339	9.786513779	9.695598163	9.600027397	9.592063248	9.618526889	9.565066173	9.474669738	9.586172287	9.903216096	9.670812437	9.85252435	9.45958295	9.559542877	10.03674266	9.309361409	9.72158782	9.46376662	9.162073491	9.317712347
homocitrate	-0.982020371	-0.182283185	-0.820637445	-0.33862405	-0.184452607	-0.747902218	-1.204881645	-0.653024119	-0.60683408	-0.758615838	-0.374617983	-1.209567511	-1.059026209	-1.476523279	-1.052127878	-0.697436752	-0.30855895	-0.710808974	-0.850630309	-0.884396385	-0.768092916	-0.654945485	-1.463778001	-1.464767196
homoserine	6.586799463	6.97006667	7.417994764	NA	NA	6.450628484	5.984436082	NA	NA	6.108405433	6.179696781	7.384860779	6.355591559	6.767047449	NA	6.905200257	NA	NA	6.301908082	5.746334357	NA	NA	NA	NA
hydroxy_glutamic_acid	2.474427411	2.270406857	2.613593624	2.540284142	2.672655354	2.239460957	2.398459385	2.40469138	2.325147497	2.346419628	2.549346132	2.462857834	2.299274273	2.585972664	2.359900869	2.215851612	2.123715253	2.183617657	2.253706371	1.991309502	2.079296665	2.476760195	2.2944452	2.495620938
hydroxyglutaric_acid	2.889464911	2.595709678	2.684890592	2.652177022	2.843744288	2.574025877	2.49270971	2.599544778	2.436792853	2.539064706	2.769311816	2.583403495	2.389199952	2.771404251	2.569761189	2.568100159	2.558323672	2.638775465	2.888137548	2.57503523	2.536241116	2.741407452	2.708649493	2.582538509
hypoxanthine	5.410297076	5.30668987	5.351194627	5.428438176	5.531960751	5.415952202	5.228249012	5.300697231	5.155999601	5.194610588	5.41979789	5.09319833	4.989547616	5.467456653	5.059181703	5.124443499	5.050345791	5.055666503	5.406757556	4.954212939	4.934027282	5.247222701	5.050936038	5.113165092
inosine_monophosphate	3.276224457	3.183366288	3.501290654	3.323697342	3.512087937	3.418290065	3.271267368	3.357974881	3.227387449	3.291232706	3.474451965	3.222278279	3.154569261	3.582370427	3.16165141	3.069864918	3.083758471	3.024992688	3.567222227	3.233173208	2.97867585	3.343285423	3.199780089	3.291900302
inosine_triphosphate	7.366707808	7.029916984	7.403823691	6.806293393	6.71333979	6.431775467	7.377091412	7.343175526	7.602362739	7.388589081	7.707055666	7.848800102	7.2327568	7.495499196	7.504335597	6.251319816	6.446842239	6.665631541	7.425726792	7.528912201	7.429570567	7.43366091	7.807830908	7.780151557
isoleucine	11.89033973	11.16895338	10.97546978	12.01936122	10.84291993	11.70759824	11.93158784	11.37499468	11.8563676	11.86179492	10.42002997	11.46435495	11.80810463	11.35130734	11.50492092	11.83630665	11.74723621	11.58080736	11.55201542	10.14264893	11.44441268	11.10456743	11.44715159	10.95319955
itaconic_acid	8.858149592	8.30977541	8.637573851	8.542930671	8.449116268	9.334958525	8.622644278	8.137074983	7.897061383	8.696582926	8.281232146	8.252593903	7.835082024	8.528106871	9.081984652	9.031730774	8.776692184	8.935459386	9.623278359	9.039799878	8.907276098	8.778660411	8.633883802	8.487003183
ketobutyrate	7.759829632	NA	NA	NA	8.199706296	NA	7.672264818	NA	7.636590481	7.921670415	7.87093473	NA	7.666648239	NA	7.909546891	NA	7.698648052	NA	8.40740568	7.735096908	7.69357255	7.909988536	NA	7.845694103
ketovaleric_acid	8.054340617	7.768777319	8.227525036	7.367330439	7.543348458	7.215195483	7.906521575	7.807327294	7.414754741	8.288223956	8.092332449	8.186383084	6.956359182	7.29537882	7.339426009	6.297670835	6.074923814	6.289554564	6.997053501	7.375657681	6.811280165	7.39948593	7.313682796	7.152883913
lactic_acid	12.7642196	12.66770074	12.35544664	12.97279958	12.41461196	12.59085036	12.44227982	12.4442791	12.31178401	12.0642288	12.41955127	12.55728344	12.33267157	12.57242829	12.30869482	12.94607187	12.27161807	12.28983	12.43925892	11.9567377	12.3789602	12.47118008	12.09020369	12.25978573
leucine	11.65589608	10.91591765	11.58069289	11.50227387	11.60253345	11.30740387	11.10133344	11.51946717	11.19359046	10.89618798	11.44064379	11.12886712	11.42875504	11.66968077	11.16022664	11.22660249	11.66485327	11.38491238	11.51796484	11.22665929	11.14435418	11.08993781	10.952401	10.97389471
maleic_acid	14.17273754	13.69350185	14.00484313	14.32873937	14.00850797	14.55768154	12.92554041	12.85481097	12.90316007	13.05097646	13.62510683	13.78728108	14.5761148	14.30662846	14.03117969	13.89766237	13.63524374	13.7750538	13.92534001	13.78350071	13.47757794	12.67857439	13.3761408	13.37379332
malic_acid	6.789769215	6.693288972	6.937427106	6.891009502	7.027393009	6.890744164	6.760162606	6.905943174	6.792396991	6.916312006	7.115659891	6.942999028	6.497031364	7.018665548	6.583529786	6.477988044	6.505551022	6.456528234	6.929581372	6.559485445	6.376874252	6.849114021	6.806371281	6.846451304
methionine	10.2231342	9.969839118	9.996917299	9.824471245	9.831818104	9.768095516	9.700061694	9.727127688	9.69922761	9.642908144	9.715210793	9.623278564	9.879223913	9.890049399	9.89115208	9.840428739	9.809283914	9.787798998	9.966233374	9.721205425	9.797485217	9.642487822	9.530067029	9.594126482
myristoylcarnitine	5.293257655	4.183366288	6.098509652	NA	4.430773688	5.696968212	6.301286048	6.294508462	5.413195492	6.590112311	7.191436062	7.111233041	5.539620275	5.611381515	4.977619463	6.136928947	5.710104893	6.284456696	7.080402655	6.253996172	5.698029902	5.271612145	4.133343413	NA
n_acetylglutamic_acid	1.624637221	1.024167693	0.976869694	1.162437199	0.49045202	0.9447741	1.694591479	1.383317729	1.281375095	1.780542969	2.117235119	2.36870034	2.685592955	3.06521871	2.694423763	2.715344771	2.732468317	2.65240733	3.082470187	3.013392	3.10339234	3.522816012	3.721097327	3.705157795
n_acetylneuraminic_acid	4.84568322	4.733825942	4.834850691	4.782250822	4.905241785	4.911305487	4.818055166	4.887716769	5.110541714	4.860381359	5.175579106	4.941871922	4.928933199	5.041802046	4.855830982	4.710255894	4.685068966	4.778456329	5.27813739	4.95611435	4.87138483	4.967249923	5.244443714	5.155819204
n_carbamoyl_aspartic_acid	3.861186958	3.661597614	3.936792256	4.120807578	4.047400147	3.86063199	3.590533663	3.602630757	3.679216979	3.696711377	4.155649003	4.014970185	4.027533534	4.342591374	4.137257435	4.007619592	4.087277241	4.137511082	3.666645406	3.589806981	3.476379035	3.810900974	4.05978394	3.937818552
n_carbamyl_glutamic_acid	-1.441451999	-1.660330482	-1.458067369	-1.520827393	-1.493780671	-1.852238878	-1.905321363	-1.875416543	-1.916162139	-1.884146713	-1.323991916	-1.794530013	-2.526152215	-1.476523279	-2.084549353	-1.903887627	-2.008998666	-1.758114689	-1.365203491	-1.911877118	-2.168630841	-1.803808873	-2.07146057	-1.912226169
nicotinamide_adenine_dinucleotide	9.129678488	8.965834839	9.288353651	9.317012796	9.325183517	9.114987381	9.205352249	9.40667902	9.250792308	9.286091327	9.520443319	9.445441377	9.238670595	9.661455148	9.510920057	9.04318729	9.198193637	9.254602955	9.652922188	9.540918495	9.479079397	9.553910458	9.556984947	9.68584747
o_phosphorylethanolamine	6.627829959	6.505653218	6.702924516	6.180412436	6.155709841	6.341040058	7.746178857	7.737276469	7.922973171	7.243378693	7.187079109	7.405857781	6.773459856	7.034570477	6.927313194	6.332310589	6.351116825	6.627747713	8.792504375	8.645549755	8.486184163	7.918033325	6.930684678	8.048236558
orotic_acid	NA	-1.609704409	-1.354973875	-1.413912188	-1.316902908	-1.419279471	-1.632302869	-1.682771464	-1.795867905	-1.699722143	-1.538116723	-1.624605011	-1.659418749	-1.306598275	-1.736626051	-1.69743675	-1.839073665	-1.710808974	-1.314577417	-2.027354335	-2.168630841	-1.572483326	-1.708890496	-1.671218071
oxamic_acid	0.173257868	0.712223687	1.535237986	2.897673982	NA	2.27704414	2.217075268	1.33217888	1.274521424	-0.003728338	1.676008095	3.278718973	3.546256273	1.91579416	2.95586491	NA	NA	2.443519173	3.747794473	3.129150143	1.367422052	1.257591674	3.102276023	1.071285696
pantothenic_acid	8.593991528	8.419439995	8.53958259	8.552387273	8.612640037	8.453195913	8.599663099	8.744104771	8.659747005	8.406081617	8.72407212	8.609813283	8.322930864	8.684608622	8.442127706	8.289685113	8.380811897	8.400242538	8.892983975	8.697692322	8.704813263	8.368129359	8.413985402	8.471134476
pentahydroxyhexanoic_acid	6.685575078	6.55797327	6.694123571	6.787511659	6.725808777	6.577377087	6.663268167	6.815911565	6.733015924	6.886141749	7.135157028	7.038096331	6.874601669	7.197080272	6.905554606	6.75184948	6.839493869	6.924294743	7.411229573	7.101069671	7.084129183	7.21227268	7.190186627	7.2808511
pentose	14.15627146	14.00255343	13.77023221	13.7756794	13.50340266	13.72015345	13.74096896	13.48822285	13.60944644	13.7355379	13.74314686	13.48505941	13.74827625	13.56616211	13.3533017	13.85644049	13.74257263	13.41611142	13.67699027	13.26922286	13.50926604	13.51534167	12.87105391	13.08533824
phenolred	6.665274537	6.680950058	6.28639277	6.395511464	6.209069576	6.265923553	6.190075659	6.024012319	6.2333641	6.196549694	6.292493566	5.928277522	6.169383145	6.237722257	5.766915772	6.347685815	6.344699539	5.877301139	6.342895074	5.806589888	6.024943791	5.82554775	5.01094193	5.108122462
phenylalanine	11.27521346	11.04399777	11.07791896	11.018117	11.02982391	10.91008087	10.87581633	10.83638357	10.82636699	10.74799134	10.95114924	10.7247479	10.90429264	11.04464774	10.8094071	10.90136792	10.84110676	10.81015815	11.1423346	10.7370767	10.84118377	10.80611259	10.58026384	10.66086151
phenylpyruvic_acid	-2.049134593	-2.008253786	-2.125492034	-1.973339606	-2.017342632	-1.78184955	-1.966721908	-2.180271125	-2.439724096	NA	NA	-2.05756442	-1.806260137	-1.476523279	-1.589784663	-2.282399249	-2.506498323	-2.021149095	-1.528702227	-2.027354335	-2.227524529	-2.005442734	-2.215850477	-1.979340364
phospho_serine	13.43884153	13.32608617	13.22846964	13.46750228	13.69070057	13.05923738	14.53360244	13.27878186	13.981559	14.32050604	14.71312602	14.72452261	14.27734532	14.30181915	14.25904726	13.24769307	13.1700535	14.38520475	15.01033966	14.18230764	14.13541025	14.31177642	13.96669189	13.65262022
phosphoenolpyruvic_acid	4.275367495	3.991746216	4.413666789	4.719046507	4.922236597	4.832860295	4.892340162	5.638405034	5.167143744	4.79980487	5.166201969	5.171735094	4.03653915	4.632001195	4.704539628	4.142186971	3.815429766	4.373227851	4.762606668	4.301320585	4.532918208	4.364372693	4.409666097	4.296340734
phosphoglyceric_acid	NA	NA	NA	5.621868821	NA	NA	5.326699759	5.497966526	5.486571902	NA	5.600206295	5.510011454	5.237743585	5.714535953	5.42360555	5.353500211	5.5452704	5.555675338	5.650012449	5.384156645	5.327703664	5.471505942	5.500562852	5.533729203
prephenic_acid	NA	6.758877314	NA	NA	NA	NA	6.897195002	7.098451627	6.69486266	6.777955173	6.901672629	6.789492931	6.684733952	6.973313201	6.654157075	6.587657163	6.494827068	6.575189771	7.100800148	6.568213964	6.567297435	7.0921944	6.745675349	6.878936705
pyridoxal_5_phosphate	2.860044228	2.727071452	2.885077219	2.905437382	3.172481941	2.768347533	3.083363323	3.218095347	3.048115941	2.969304611	3.250569002	3.699992274	3.534861519	3.249127019	3.261762895	2.94256711	3.02992032	3.703501178	3.968271388	3.901410753	3.411514635	3.794162691	4.007897198	3.916054578
pyridoxal_hydrochloride	0.667072484	0.300498922	0.034972648	0.50665336	-0.134699572	-0.065642516	0.079571744	-0.267733963	0.328460231	0.342922186	0.748764436	0.563021995	0.515667954	0.147967598	0.010607876	0.253653646	0.40603883	0.629615465	0.746304848	0.709611253	0.579830385	0.967249923	0.902544201	0.837795566
pyridoxic_acid	-1.156049774	-1.041420649	-1.965027361	-2.520827415	-2.432380136	-2.366812052	-2.168355769	-2.180271125	-2.047406672	-2.256115486	-2.094510078	-2.679052799	-2.221297635	-3.2541309	-3.222052871	-3.019364838	-3.134529543	-3.857650366	-2.850630374	-3.804961895	-3.490558922	-3.520015914	NA	NA
pyridoxine	5.580222077	5.301739239	5.215928689	5.087640714	4.895546719	5.177876454	4.93702898	5.232610007	5.049120253	5.070578335	5.184895688	4.856521682	5.213727641	5.028626658	4.747765304	5.287456353	5.309167506	4.872698465	5.482077647	4.855798043	4.771535901	4.798042645	4.377786332	4.455684902
pyruvic_acid	7.178996987	6.640839054	6.468722792	7.328397268	7.159609651	7.277430524	7.393982068	7.258153836	7.137586708	7.108147924	7.118379662	6.91095839	7.456505881	6.910416984	6.731997988	7.286316933	7.152238209	7.076777679	6.861380759	6.822832495	6.778567735	6.701053287	6.738804997	6.462418151
riboflavin	1.651305172	1.253413786	0.831439255	0.533620407	0.506219336	0.183385032	0.554110255	0.980193551	0.854896655	0.923208198	0.760541604	0.597787413	0.72623494	0.638953952	0.554051107	0.614841171	0.504070913	0.357362529	0.882724047	0.364963081	0.463637368	0.591492411	-0.020834515	0.448521163
ribose_5_phosphate	6.171646829	5.531962334	5.792669686	6.409000035	6.296390733	5.76577948	5.591865177	5.65670743	5.643422778	5.383916725	5.657624585	5.445466231	5.360799526	5.745466566	5.456371201	5.597796474	5.989826784	6.193170027	5.676455692	5.553846239	5.518989783	5.543379177	5.889093039	5.45011618
salicylic_acid	2.935758563	2.889866602	3.032597843	3.145055124	3.046052464	2.907982069	2.70200895	2.835553846	2.650388326	2.717117588	2.967774221	2.898956948	3.317122274	3.246853268	3.063349337	2.798684674	2.696057677	2.958876207	3.515691926	2.887529044	2.759265605	3.049839704	2.98123683	3.041970127
serine	12.24448764	11.86347648	12.12561614	11.80579657	11.95293182	11.76368382	11.66882864	11.55970179	11.61391548	11.6933733	11.85926914	11.57097795	11.95482726	12.00331488	11.98487752	11.8579832	11.73164294	11.89912187	11.98901148	11.7405499	11.75597756	11.83342141	11.70263519	11.67191957
succinic_acid	6.684445766	6.499000285	6.311097056	6.392061965	6.169700097	6.311662336	6.257699276	6.150118553	6.059872688	5.873470569	6.058818434	5.891970518	5.890707385	6.184661013	5.962078612	6.303689911	6.250156099	6.05267114	6.387057704	5.91784561	6.117511024	5.690133575	5.389921404	5.421132492
taurine	12.75327844	12.57072191	12.73922898	12.72851973	12.78728946	12.5877478	12.60987797	12.70923005	12.66004748	12.84010065	13.0956664	13.00711942	12.42133969	12.8209752	12.52047762	12.36383598	12.5078504	12.58498773	12.66399132	12.52616996	12.42411348	12.77170726	12.91515181	12.89795517
taurocholic_acid	0.258987743	0.190526079	0.22998863	0.2216764	0.374974803	0.252097782	0.033278092	0.089818042	0.019707525	0.115853278	0.227418034	0.029898425	-0.090053106	0.296066238	-0.117716221	-0.096532709	-0.024105561	-0.255614348	0.303175039	-0.219999419	-0.273328226	0.030181178	-0.234959319	-0.162204432
thiamine	10.15638237	10.04109976	10.17506242	10.05225536	10.11057112	9.825392685	9.887824681	9.884055582	10.01227578	9.681647749	9.867556624	9.725065295	9.816020514	10.02251288	9.786988405	9.958734825	9.841643985	9.85146423	10.01160024	9.825760241	9.971432007	9.878804119	9.703424493	9.535913592
threonine	12.98369016	12.72135248	12.89151336	12.61078848	12.78987078	12.54306095	12.47264884	12.4680468	12.49604525	12.41239476	12.5510358	12.46941462	12.7340582	12.89320187	12.76111443	12.57960843	12.56655535	12.6880726	12.83977153	12.56850287	12.61167515	12.61556456	12.55260319	12.59269153
thymidine	0.453365789	0.218815124	NA	NA	NA	0.111235246	NA	-0.201644773	-0.82501425	-0.510688325	NA	NA	-0.238575631	-0.306598267	-0.258578757	0.228562665	-0.639764858	NA	0.499866952	-0.857429338	-0.044302712	-0.469389832	NA	-0.440920459
thymine	NA	-1.041420649	-1.354973875	NA	NA	-1.129772853	NA	-1.267733964	-1.154321875	-1.343578335	NA	-1.057564417	NA	NA	NA	NA	NA	-1.021149094	NA	-1.442391837	-1.858290722	-1.005442733	-1.419383882	-1.162204428
tryptophan	8.636990755	8.054773528	7.879637125	7.814562983	7.619395276	7.475538293	7.581010889	7.749944415	7.95319701	7.663536547	7.709905716	7.259735131	8.099610331	7.913197695	7.963132285	7.806786365	7.905760169	7.835712135	8.012704231	8.12424364	7.857726598	7.464199086	7.094044639	7.505626331
tyrosine	11.17042296	10.78856015	11.1125702	10.70577008	10.9554465	10.94074455	10.78594961	10.9279266	10.79660782	10.73305983	10.53615858	10.79896811	10.98162785	10.75365983	10.8144556	10.97788815	10.67425184	10.80025819	11.1322831	10.93676838	10.92917744	10.6200264	10.47738425	10.4792005
uracil	3.097706844	2.943825585	2.452381054	2.781547925	2.521816193	2.690019172	2.824865698	2.843401708	2.53755583	2.447584545	2.873309537	2.440686453	2.463200534	2.313553668	2.263373945	2.901484204	2.93742029	2.365661853	2.423631372	2.453772347	2.37733752	2.341514158	1.564127982	2.541231535
uric_acid	2.57535632	2.643450267	2.095384166	2.563367755	1.0270515	1.726699836	2.153572326	1.460186492	2.152732944	1.923208197	1.08481364	0.739448562	1.997409734	1.128338794	1.380831527	2.735522653	2.020748674	2.471985829	1.245294128	0.432077277	0.935705812	1.505519188	0.5585898	-0.327263678
uridine	3.013875253	2.863231475	2.330076957	2.825856821	2.010563379	1.341532866	1.956799362	1.830298121	1.294985527	1.300277847	0.894842696	2.042572256	2.141272439	2.389725349	2.395598238	2.832384192	3.563385765	2.606457745	3.029565441	2.611684831	3.20571314	1.352109273	1.369112	1.461232213
uridine_diphosphohexose	9.541006915	9.237703995	9.516745532	9.418045353	9.466410192	9.434001202	9.459292104	9.577903095	9.544605352	9.340211302	9.85970764	9.536643537	9.261630331	9.666939675	9.564155475	9.258552115	9.278906056	9.399400679	9.850806142	9.623697348	9.510814062	9.543812499	9.635179313	9.640683023
uridine_monophosphate	4.607715907	4.396500742	4.584706663	6.860881952	6.919663309	6.716667277	5.339438871	5.411746137	5.481000927	4.781189192	5.188169581	5.027775255	6.447418538	6.556440795	6.146671822	7.399629698	7.521570234	7.678041598	6.823915107	6.632344301	6.506055771	6.172724124	6.231450275	6.254051041
uridine_triphosphate	9.069960973	8.922349168	9.217954992	9.00186732	8.93348663	8.881581484	9.083392906	9.14850279	9.209672439	8.996236871	9.300393915	9.238864313	8.854404336	9.373891503	9.088219065	8.520843929	8.592694752	8.673208794	9.272100663	9.148117239	9.008838522	9.170855105	9.210000323	9.259234962
valine	12.14046943	11.83937751	11.90440922	11.84980241	11.71901307	11.67397913	11.5804241	11.6818876	11.62461871	11.54620484	11.99287966	11.61357302	11.77530615	11.77255932	11.65930967	11.64124392	11.57186345	11.61857598	11.81785032	11.41824253	11.62943182	11.5002758	11.26948893	11.49480615
xanthine	3.880476129	3.365204611	3.410926627	3.716842236	3.005025195	3.268776524	3.790486906	3.354317857	3.225611824	3.424605981	2.545947555	3.35859975	3.461864086	3.395895117	2.997115638	3.689144299	3.501435852	3.598263917	3.699346855	2.267266407	3.042381345	2.978690863	3.073440385	2.731630007
xanthosine	-0.917890032	-1.075367981	-1.083671852	-0.761835484	-0.929879783	-0.964713607	-0.87557402	-0.910181959	-1.047406671	-1.058176118	-0.789655484	-0.920060893	-1.121761965	-0.852032408	-1.151663552	-1.356399833	-1.13452955	-1.110416432	-0.815006398	-1.057727988	-1.168630845	-1.005442733	-1.004346387	-0.879804699
xylitol	5.148667208	6.374861373	6.719075295	5.937027014	NA	NA	6.490034254	NA	6.007100748	5.526786375	3.767853812	4.551983724	5.464535744	4.98768211	5.703056442	5.302187495	4.977317448	5.870756095	6.075369132	6.239237015	6.591590097	5.963511997	4.909630944	2.913744417
xylulose_5_phosphate	7.900344807	7.793528049	8.046788401	8.53565403	8.429805198	8.186268638	7.902033558	8.066469478	7.849069902	7.836253012	7.898594834	7.861596869	7.695150568	7.937369067	7.871100549	7.703158098	7.790552791	7.897892979	8.198877964	7.710033854	7.566417392	7.932445983	7.96438584	7.888747231
