## Supplementary material for "A metabolic map of the DNA damage response identifies PRDX1 in nuclear ROS scavenging and aspartate synthesis": Table S2

Uniprot	ID	sgRNAs-in-CRISPR-screens
O14561	NDUFAB1	enriched in high-gH2AX screen
O43819	SCO2	enriched in survival screen
O95299	NDUFA10	enriched in survival screen
P04818	TYMS	enriched in high-gH2AX screen
P06733	ENO1	depleted in high-gH2AX screen;enriched in survival screen
P11413	G6PD	enriched in high-gH2AX screen
P12268	IMPDH2	enriched in survival screen
P13073	COX4I1	enriched in survival screen
P17568	NDUFB7	enriched in survival screen
P22695	UQCRC2	enriched in survival screen
P25705	ATP5F1A	enriched in survival screen
P27708	CAD	enriched in survival screen
P30049	ATP5F1D	enriched in survival screen
P31930	UQCRC1	enriched in survival screen
P33527	ABCC1	enriched in high-gH2AX screen;depleted in survival screen
P36957	DLST	enriched in survival screen
P49821	NDUFV1	enriched in survival screen
P53701	HCCS	enriched in survival screen
Q06830	PRDX1	enriched in high-gH2AX screen
Q06830;Q13162	PRDX1	enriched in high-gH2AX screen
Q13232	NME3	enriched in survival screen
Q13724	MOGS	enriched in survival screen
Q15070	OXA1L	enriched in survival screen
Q15125	EBP	depleted in survival screen
Q16656	NRF1	enriched in high-gH2AX screen
Q96CU9	FOXRED1	enriched in survival screen
Q96S52	PIGS	enriched in survival screen
Q99714	HSD17B10	enriched in survival screen
Q99735	MGST2	depleted in survival screen
Q9H9B4	SFXN1	depleted in survival screen
Q9NX14	NDUFB11	enriched in survival screen
Q9NZ01	TECR	depleted in survival screen
Q9P0J0	NDUFA13	enriched in survival screen
