## Supplementary material for "A metabolic map of the DNA damage response identifies PRDX1 in nuclear ROS scavenging and aspartate synthesis": Table S3

Comparison	Genes	Complex	EtoposideReleasevsDMSO
Chromatome-MS_DMSO-vs-24hrs_diff	MGST3		1.207721668
Chromatome-MS_DMSO-vs-24hrs_diff	COX6C	Mitochondrial complex IV: cytochrome c oxidase subunits	1.336236316
Chromatome-MS_DMSO-vs-24hrs_diff	NDUFA4		1.250911017
Chromatome-MS_DMSO-vs-24hrs_diff	SLC25A4		1.158211927
Chromatome-MS_DMSO-vs-24hrs_diff	SLC25A4		0.875901061
Chromatome-MS_DMSO-vs-24hrs_diff	NDUFA6	NADH:ubiquinone subunits	1.13819735
Chromatome-MS_DMSO-vs-24hrs_diff	RAC1		1.285673175
Chromatome-MS_DMSO-vs-24hrs_diff	PTPN1		1.510047109
Chromatome-MS_DMSO-vs-24hrs_diff	NDUFB10	NADH:ubiquinone subunits	1.176119705
Chromatome-MS_DMSO-vs-24hrs_diff	NDUFV1	NADH:ubiquinone subunits	1.253017814
Chromatome-MS_DMSO-vs-24hrs_diff	NDUFS1	NADH:ubiquinone subunits	1.478445147
Chromatome-MS_DMSO-vs-24hrs_diff	COX7A2	Mitochondrial complex IV: cytochrome c oxidase subunits	1.421561614
Chromatome-MS_DMSO-vs-24hrs_diff	COX6A1	Mitochondrial complex IV: cytochrome c oxidase subunits	1.24775082
Chromatome-MS_DMSO-vs-24hrs_diff	NDUFAB1	NADH:ubiquinone subunits	1.669110321
Chromatome-MS_DMSO-vs-24hrs_diff	PLD2		1.184546895
Chromatome-MS_DMSO-vs-24hrs_diff	UQCRQ	Mitochondrial complex III: ubiquinol-cytochrome c reductase complex subunits	1.245644023
Chromatome-MS_DMSO-vs-24hrs_diff	NDUFS7	NADH:ubiquinone subunits	1.616440383
Chromatome-MS_DMSO-vs-24hrs_diff	NDUFS2	NADH:ubiquinone subunits	1.27303239
Chromatome-MS_DMSO-vs-24hrs_diff	NDUFB1	NADH:ubiquinone subunits	1.414187823
Chromatome-MS_DMSO-vs-24hrs_diff	NDUFS3	NADH:ubiquinone subunits	1.135037154
Chromatome-MS_DMSO-vs-24hrs_diff	NDUFB8	NADH:ubiquinone subunits	1.533221882
Chromatome-MS_DMSO-vs-24hrs_diff	ATP5F1B	Mitochondrial complex V: ATP synthase subunits	1.14662454
Chromatome-MS_DMSO-vs-24hrs_diff	UQCRH	Mitochondrial complex III: ubiquinol-cytochrome c reductase complex subunits	1.558503452
Chromatome-MS_DMSO-vs-24hrs_diff	CYC1	Mitochondrial complex III: ubiquinol-cytochrome c reductase complex subunits	1.177173104
Chromatome-MS_DMSO-vs-24hrs_diff	COX5B	Mitochondrial complex IV: cytochrome c oxidase subunits	1.419454817
Chromatome-MS_DMSO-vs-24hrs_diff	COX4I1	Mitochondrial complex IV: cytochrome c oxidase subunits	1.580624826
Chromatome-MS_DMSO-vs-24hrs_diff	COX6B1	Mitochondrial complex IV: cytochrome c oxidase subunits	1.628027769
Chromatome-MS_DMSO-vs-24hrs_diff	UQCRB	Mitochondrial complex III: ubiquinol-cytochrome c reductase complex subunits	1.302527555
Chromatome-MS_DMSO-vs-24hrs_diff	NDUFV2	NADH:ubiquinone subunits	1.091847805
Chromatome-MS_DMSO-vs-24hrs_diff	COX5A	Mitochondrial complex IV: cytochrome c oxidase subunits	1.575357832
Chromatome-MS_DMSO-vs-24hrs_diff	VDAC1		1.209828465
Chromatome-MS_DMSO-vs-24hrs_diff	UQCRC2	Mitochondrial complex III: ubiquinol-cytochrome c reductase complex subunits	1.586945218
Chromatome-MS_DMSO-vs-24hrs_diff	COX7B	Mitochondrial complex IV: cytochrome c oxidase subunits	1.337289714
Chromatome-MS_DMSO-vs-24hrs_diff	ATP5F1A	Mitochondrial complex V: ATP synthase subunits	1.503726717
Chromatome-MS_DMSO-vs-24hrs_diff	ATP5F1D	Mitochondrial complex V: ATP synthase subunits	1.603799598
Chromatome-MS_DMSO-vs-24hrs_diff	UQCRC1	Mitochondrial complex III: ubiquinol-cytochrome c reductase complex subunits	1.255124612
Chromatome-MS_DMSO-vs-24hrs_diff	UQCRFS1	Mitochondrial complex III: ubiquinol-cytochrome c reductase complex subunits	1.532168483
Chromatome-MS_DMSO-vs-24hrs_diff	SLC26A2		1.447896583
Chromatome-MS_DMSO-vs-24hrs_diff	NDUFA8	NADH:ubiquinone subunits	1.475284951
Chromatome-MS_DMSO-vs-24hrs_diff	NDUFA5	NADH:ubiquinone subunits	1.108702185
Chromatome-MS_DMSO-vs-24hrs_diff	MGST2		1.483712141
Chromatome-MS_DMSO-vs-24hrs_diff	NDUFB11	NADH:ubiquinone subunits	1.218255655
Chromatome-MS_DMSO-vs-24hrs_diff	NDUFA13	NADH:ubiquinone subunits	1.099221597
Chromatome-MS_DMSO-vs-24hrs_diff	UQCR10	Mitochondrial complex III: ubiquinol-cytochrome c reductase complex subunits	1.097114799
Chromatome-MS_DMSO-vs-24hrs_diff	VDAC3		1.22246925
Chromatome-MS_DMSO-vs-24hrs_diff	NDUFB9	NADH:ubiquinone subunits	1.589052016
Survival-CRISPRscreen_UT-vs-5d	SDHD	Mitochondrial complex II: succinate dehydrogenase subunits	-1.716048347
Survival-CRISPRscreen_UT-vs-5d	CYP1A1		-1.64621932
Survival-CRISPRscreen_UT-vs-5d	NDUFS5	NADH:ubiquinone subunits	-1.356428856
Survival-CRISPRscreen_UT-vs-5d	NDUFV1	NADH:ubiquinone subunits	-1.654366039
Survival-CRISPRscreen_UT-vs-5d	NDUFS1	NADH:ubiquinone subunits	-1.589192281
Survival-CRISPRscreen_UT-vs-5d	PIK3R2		-1.405309175
Survival-CRISPRscreen_UT-vs-5d	NDUFC1	NADH:ubiquinone subunits	-1.447206592
Survival-CRISPRscreen_UT-vs-5d	NDUFA2	NADH:ubiquinone subunits	-1.604321903
Survival-CRISPRscreen_UT-vs-5d	NDUFS7	NADH:ubiquinone subunits	-1.514707985
Survival-CRISPRscreen_UT-vs-5d	NDUFS2	NADH:ubiquinone subunits	-1.590356098
Survival-CRISPRscreen_UT-vs-5d	NDUFB6	NADH:ubiquinone subunits	-1.486776374
Survival-CRISPRscreen_UT-vs-5d	NDUFA3	NADH:ubiquinone subunits	-1.508888899
Survival-CRISPRscreen_UT-vs-5d	NDUFB4	NADH:ubiquinone subunits	-1.295910366
Survival-CRISPRscreen_UT-vs-5d	NDUFA10	NADH:ubiquinone subunits	-1.707901627
Survival-CRISPRscreen_UT-vs-5d	CYC1	Mitochondrial complex III: ubiquinol-cytochrome c reductase complex subunits	-1.505397448
Survival-CRISPRscreen_UT-vs-5d	COX5B	Mitochondrial complex IV: cytochrome c oxidase subunits	-1.385524284
Survival-CRISPRscreen_UT-vs-5d	COX4I1	Mitochondrial complex IV: cytochrome c oxidase subunits	-1.663676576
Survival-CRISPRscreen_UT-vs-5d	CYBA		-1.499578362
Survival-CRISPRscreen_UT-vs-5d	UQCRB	Mitochondrial complex III: ubiquinol-cytochrome c reductase complex subunits	-1.56940739
Survival-CRISPRscreen_UT-vs-5d	COX7C	Mitochondrial complex IV: cytochrome c oxidase subunits	-1.592683732
Survival-CRISPRscreen_UT-vs-5d	NDUFB7	NADH:ubiquinone subunits	-1.674150931
Survival-CRISPRscreen_UT-vs-5d	NFKB1		-1.39949009
Survival-CRISPRscreen_UT-vs-5d	COX5A	Mitochondrial complex IV: cytochrome c oxidase subunits	-1.378541381
Survival-CRISPRscreen_UT-vs-5d	GSTM3		-1.461172397
Survival-CRISPRscreen_UT-vs-5d	SDHB	Mitochondrial complex II: succinate dehydrogenase subunits	-1.705573993
Survival-CRISPRscreen_UT-vs-5d	UQCRC2	Mitochondrial complex III: ubiquinol-cytochrome c reductase complex subunits	-1.709065444
Survival-CRISPRscreen_UT-vs-5d	ATP5PB	Mitochondrial complex V: ATP synthase subunits	-1.591519915
Survival-CRISPRscreen_UT-vs-5d	CYP2F1		-1.308712354
Survival-CRISPRscreen_UT-vs-5d	ATP5F1A	Mitochondrial complex V: ATP synthase subunits	-1.698009182
Survival-CRISPRscreen_UT-vs-5d	ATP5F1D	Mitochondrial complex V: ATP synthase subunits	-1.685789102
Survival-CRISPRscreen_UT-vs-5d	UQCRC1	Mitochondrial complex III: ubiquinol-cytochrome c reductase complex subunits	-1.688116736
Survival-CRISPRscreen_UT-vs-5d	EPHX2		-1.336643965
Survival-CRISPRscreen_UT-vs-5d	ATP5PO	Mitochondrial complex V: ATP synthase subunits	-1.313367623
Survival-CRISPRscreen_UT-vs-5d	ATP5F1E	Mitochondrial complex V: ATP synthase subunits	-1.529837607
Survival-CRISPRscreen_UT-vs-5d	PLD1		-1.404145358
Survival-CRISPRscreen_UT-vs-5d	CYP1B1		-1.598502818
Survival-CRISPRscreen_UT-vs-5d	NDUFA5	NADH:ubiquinone subunits	-1.301729451
Survival-CRISPRscreen_UT-vs-5d	NDUFA9	NADH:ubiquinone subunits	-1.363411759
Survival-CRISPRscreen_UT-vs-5d	NDUFB11	NADH:ubiquinone subunits	-1.672987113
Survival-CRISPRscreen_UT-vs-5d	NDUFA13	NADH:ubiquinone subunits	-1.713720713
Survival-CRISPRscreen_UT-vs-5d	NDUFB9	NADH:ubiquinone subunits	-1.297074183
