## Supplementary material for "A metabolic map of the DNA damage response identifies PRDX1 in nuclear ROS scavenging and aspartate synthesis": Table S4

### Sheet: IF antibodies
Protein	Antibody reference	Dilution
COX4	PA5-19471	1:200
gH2AX	Merck 05-636-I	1:1000
pATR Ser428	Cell signaling 2853	1:100
PCNA	sc-56	1:1000
PRDX1	ab109506	1:200
pRPA32 (Ser4-8)	Bethyl A300-245A	1:1000
RPA32	ab2175	1:500
RPA70	ab79398	1:500
TRF1	ab1423	1:500
TRF2	Abcam ab108997	1:300
